# Brain Structure and Working Memory Adaptations Associated with Maturation and Aging in Mice

**DOI:** 10.1101/2023.02.24.529940

**Authors:** Kevan P. Clifford, Amy E. Miles, Thomas D. Prevot, Keith A. Misquitta, Jacob Ellegood, Jason P. Lerch, Etienne Sibille, Yuliya S. Nikolova, Mounira Banasr

## Abstract

**Introduction:** As the population skews toward older age, elucidating mechanisms underlying human brain aging becomes imperative. Structural MRI has facilitated non-invasive investigation of lifespan brain morphology changes, yet this domain remains uncharacterized in rodents despite increasing use as models of disordered human brain aging.

**Methods:** Young (2m, n=10), middle-age (10m, n=10) and old (22m, n=9) mice were utilized for maturational (young vs. middle-age) and aging-related (middle-age vs. old mice) comparisons. Regional brain volume was averaged across hemispheres and reduced to 32 brain regions. Pairwise group differences in regional volume, residualized for total brain volume, and associations between volume and cognitive performance on the Y-maze task were tested. General linear models with total brain volume as a covariate, and logistic regression for sample wide associations were employed respectively, correcting for multiple comparisons. Structural covariance networks were generated using the R package ‘igraph’. Group differences in network centrality (degree), integration (mean distance), and segregation (transitivity, modularity) were tested across network densities (5–40%), using 5,000 (1,000 for degree) permutations with significance criteria of p<0.05 at ≥5 consecutive density thresholds.

**Results:** Widespread significant maturational changes in volume occurred in 18 brain regions, including considerable loss in isocortex regions and increases in brainstem regions and white matter tracts. The aging-related comparison yielded 6 significant changes in brain volume, including further loss in isocortex regions and increases in white matter tracts. No significant volume changes were observed across either comparison for subcortical regions. Additionally, smaller volume of the anterior cingulate area (χ^2^=2.325, pbh=0.044) and larger volume of the hippocampal formation (χ^2^=-2.180, pbh=0.044) were associated with poorer cognitive performance. Maturational network comparisons yielded significant degree changes in 9 regions, but no aging related changes, aligning with network stabilization trends in humans. Maturational decline in modularity occurred (24-29% density), mirroring human trends of decreased segregation in young adulthood, while mean distance and transitivity remained stable.

**Conclusions/Implications:** These findings offer a foundational account of age effects on brain volume, structural brain networks, and cognition in mice, informing future work in facilitating translation between rodent models and human brain aging.
