## Supplemental file 1 for "Brain Structure and Working Memory Adaptations Associated with Maturation and Aging in Mice"

### Sheet: Sheet1
Absolute Volumes	young		middle_age		old
	Mean	SD	Mean	SD	Mean	SD
Total Brain Volume	423.359	19.3932	436.324	12.0109	430.625	12.3631
¦--Basic cell groups and regions	375.703	17.5845	384.859	10.8496	378.686	11.0058
¦ ¦--Cerebrum	234.772	12.3153	237.472	7.4576	232.393	7.24443
¦ ¦ ¦--Cerebral cortex	194.473	10.936	196.303	6.39468	191.573	6.63407
¦ ¦ ¦ ¦--Cortical subplate	12.7816	0.604706	13.2073	0.557454	13.0026	0.378976
¦ ¦ ¦ ¦ ¦--Cortical subplate-other	9.20563	0.449751	9.58931	0.431189	9.47359	0.23432
¦ ¦ ¦ ¦ ¦--Claustrum	1.01168	0.0450643	0.999782	0.054881	0.983182	0.0899165
¦ ¦ ¦ ¦ ¦ ¦--Claustrum-other	0.288934	0.0149898	0.29335	0.00961787	0.295893	0.0144371
¦ ¦ ¦ ¦ ¦ ¦--Claustrum: dorsal part	0.205242	0.0156725	0.189901	0.0162756	0.19259	0.018963
¦ ¦ ¦ ¦ ¦ °--Claustrum: ventral part	0.517504	0.0296224	0.516531	0.0351356	0.494699	0.0586677
¦ ¦ ¦ ¦ °--Endopiriform nucleus	2.56428	0.141358	2.61825	0.131872	2.54578	0.11306
¦ ¦ ¦ ¦ ¦--Endopiriform nucleus, dorsal part	1.97578	0.120113	2.0052	0.0982487	1.92572	0.0957358
¦ ¦ ¦ ¦ ¦ ¦--Dorsal nucleus of the endopiriform	1.44509	0.0919845	1.4528	0.0788443	1.37891	0.085852
¦ ¦ ¦ ¦ ¦ °--Intermediate nucleus of the endopiriform claustrum	0.530688	0.0305965	0.552403	0.0279184	0.546816	0.0201751
¦ ¦ ¦ ¦ °--Endopiriform nucleus, ventral part	0.588499	0.0414178	0.613043	0.0449849	0.62006	0.0528681
¦ ¦ ¦ °--Cortical plate	181.691	10.4126	183.096	6.06964	178.57	6.34109
¦ ¦ ¦ ¦--Olfactory areas	39.0409	2.05055	40.2211	1.72871	39.1513	2.34431
¦ ¦ ¦ ¦ ¦--Olfactory areas-other	2.41962	0.145054	2.45649	0.110275	2.41284	0.142641
¦ ¦ ¦ ¦ ¦--Postpiriform transition area	1.02314	0.0899769	1.03349	0.0445409	0.988188	0.0737775
¦ ¦ ¦ ¦ ¦--Piriform area	10.6566	0.615956	10.6927	0.375309	10.3543	0.423073
¦ ¦ ¦ ¦ ¦ ¦--Cortex-amygdala transition zones	0.746067	0.0452871	0.744506	0.0522099	0.701796	0.0618079
¦ ¦ ¦ ¦ ¦ °--Piriform cortex	9.91048	0.577277	9.94822	0.336046	9.65254	0.38503
¦ ¦ ¦ ¦ ¦--Taenia tecta	1.17303	0.0439944	1.11691	0.0565471	1.10823	0.0799013
¦ ¦ ¦ ¦ ¦ ¦--Taenia tecta, dorsal part	1.04863	0.0386051	1.00719	0.0478359	1.00228	0.0739291
¦ ¦ ¦ ¦ ¦ °--Taenia tecta, ventral part	0.124397	0.0115285	0.109715	0.0121892	0.105948	0.0128445
¦ ¦ ¦ ¦ ¦--Cortical amygdalar area	2.05558	0.12219	2.04756	0.0901625	1.9585	0.0868135
¦ ¦ ¦ ¦ ¦ °--Cortical amygdalar area, posterior part	2.05558	0.12219	2.04756	0.0901625	1.9585	0.0868135
¦ ¦ ¦ ¦ ¦ ¦--Cortical amygdalar area, posterior part, lateral zone	0.933165	0.0657985	0.900288	0.0381698	0.856277	0.059553
¦ ¦ ¦ ¦ ¦ °--Cortical amygdalar area, posterior part, medial zone	1.12241	0.0660097	1.14728	0.0636193	1.10222	0.0707582
¦ ¦ ¦ ¦ ¦--Piriform-amygdalar area	0.433338	0.0350462	0.411104	0.0231889	0.412068	0.0180829
¦ ¦ ¦ ¦ ¦--Main olfactory bulb	18.115	1.03687	19.1472	1.12605	18.714	1.62336
¦ ¦ ¦ ¦ ¦ ¦--Main olfactory bulb, glomerular layer	4.56968	0.296543	4.58669	0.368041	4.4378	0.336293
¦ ¦ ¦ ¦ ¦ ¦--Main olfactory bulb, outer plexiform layer	6.46345	0.429769	7.01845	0.421862	6.86332	0.58227
¦ ¦ ¦ ¦ ¦ ¦--Main olfactory bulb, mitral layer	1.21574	0.0977422	1.39016	0.0687487	1.38811	0.130321
¦ ¦ ¦ ¦ ¦ ¦--Main olfactory bulb, inner plexiform layer	1.04551	0.085385	1.19258	0.0665301	1.1862	0.13136
¦ ¦ ¦ ¦ ¦ °--Main olfactory bulb, granule layer	4.82067	0.239709	4.95933	0.246704	4.83856	0.486128
¦ ¦ ¦ ¦ ¦--Accessory olfactory bulb	0.768333	0.0454393	0.729946	0.0280996	0.66789	0.0604572
¦ ¦ ¦ ¦ ¦ ¦--Accessory olfactory bulb, glomerular layer	0.493152	0.0379675	0.470496	0.01811	0.425508	0.0425853
¦ ¦ ¦ ¦ ¦ °--Accessory olfactory bulb, granular layer	0.275181	0.0147725	0.25945	0.0141407	0.242382	0.0212162
¦ ¦ ¦ ¦ °--Anterior olfactory nucleus	2.39627	0.0979949	2.58563	0.112933	2.53526	0.189173
¦ ¦ ¦ ¦--Hippocampal formation	39.6208	1.90208	41.0088	1.41622	40.1599	1.4382
¦ ¦ ¦ ¦ ¦--Retrohippocampal region	17.3167	0.930195	17.7869	0.776357	17.1923	0.799732
¦ ¦ ¦ ¦ ¦ ¦--Subiculum	5.41471	0.290518	5.72826	0.262255	5.62404	0.232811
¦ ¦ ¦ ¦ ¦ ¦ ¦--pre-para subiculum	2.12351	0.147133	2.2428	0.134188	2.1848	0.142373
¦ ¦ ¦ ¦ ¦ ¦ °--subiculum	3.29119	0.149085	3.48546	0.137584	3.43925	0.0978049
¦ ¦ ¦ ¦ ¦ °--Entorhinal area	11.902	0.646561	12.0587	0.556952	11.5683	0.600761
¦ ¦ ¦ ¦ ¦ ¦--Entorhinal area, medial part, dorsal zone	5.64067	0.240007	5.65946	0.314091	5.38824	0.263466
¦ ¦ ¦ ¦ ¦ ¦--Entorhinal area, lateral part	5.50461	0.395398	5.63067	0.259539	5.45171	0.33766
¦ ¦ ¦ ¦ ¦ ¦ ¦--Dorsal intermediate entorhinal cortex	1.73057	0.17648	1.75901	0.081857	1.72057	0.117942
¦ ¦ ¦ ¦ ¦ ¦ ¦--Dorsolateral entorhinal cortex	2.65974	0.203129	2.71363	0.166277	2.60313	0.171048
¦ ¦ ¦ ¦ ¦ ¦ °--Ventral intermediate entorhinal cortex	1.11429	0.11073	1.15804	0.0574326	1.12801	0.071056
¦ ¦ ¦ ¦ ¦ °--Entorhinal area, medial part, ventral zone	0.75673	0.0462065	0.768563	0.0383279	0.728334	0.0332293
¦ ¦ ¦ ¦ °--Hippocampal region	22.3041	0.994596	23.2218	0.7149	22.9676	0.678426
¦ ¦ ¦ ¦ ¦--Ammon's horn	16.4011	0.747451	17.2342	0.510617	17.099	0.504601
¦ ¦ ¦ ¦ ¦ ¦--Field CA1	8.69585	0.331642	9.09616	0.316261	8.95201	0.317197
¦ ¦ ¦ ¦ ¦ ¦ ¦--Field CA1, stratum oriens	2.24964	0.0991895	2.45934	0.104441	2.43226	0.0949475
¦ ¦ ¦ ¦ ¦ ¦ ¦--Field CA1, stratum lacunosum-moleculare	2.53305	0.117647	2.56886	0.0854237	2.53479	0.0891291
¦ ¦ ¦ ¦ ¦ ¦ ¦--Field CA1, stratum radiatum	2.75386	0.134736	2.8084	0.100586	2.75221	0.10647
¦ ¦ ¦ ¦ ¦ ¦ °--Field CA1, pyramidal layer	1.1593	0.0468126	1.25956	0.0413378	1.23275	0.0469156
¦ ¦ ¦ ¦ ¦ ¦--Field CA2	1.18604	0.0699816	1.2149	0.0744312	1.22996	0.0525275
¦ ¦ ¦ ¦ ¦ ¦ ¦--Field CA2, pyramidal layer	0.199917	0.0110394	0.212346	0.0143383	0.213924	0.00649017
¦ ¦ ¦ ¦ ¦ ¦ ¦--Field CA2, stratum oriens	0.505357	0.0412216	0.529734	0.0355197	0.541156	0.0317116
¦ ¦ ¦ ¦ ¦ ¦ °--Field CA2, stratum radiatum	0.480762	0.0298966	0.472819	0.0281805	0.47488	0.0305738
¦ ¦ ¦ ¦ ¦ °--Field CA3	6.51921	0.405576	6.92312	0.355579	6.91699	0.294373
¦ ¦ ¦ ¦ ¦ ¦--Field CA3, pyramidal layer	1.14285	0.0780895	1.221	0.0537697	1.21389	0.06535
¦ ¦ ¦ ¦ ¦ ¦ ¦--CA3Py Inner	0.148493	0.0126412	0.156269	0.00958321	0.153266	0.0140894
¦ ¦ ¦ ¦ ¦ ¦ °--CA3Py Outer	0.994362	0.0667857	1.06474	0.0491775	1.06062	0.0555226
¦ ¦ ¦ ¦ ¦ ¦--Field CA3, stratum oriens	2.71432	0.176388	2.88638	0.227499	2.94408	0.145758
¦ ¦ ¦ ¦ ¦ ¦--Field CA3, stratum radiatum	1.91066	0.137676	2.00847	0.0567418	1.96148	0.0790575
¦ ¦ ¦ ¦ ¦ °--Field CA3, stratum lucidum	0.751379	0.0526686	0.80727	0.032655	0.797547	0.0383836
¦ ¦ ¦ ¦ °--Dentate gyrus	5.90303	0.275689	5.98765	0.249643	5.86859	0.207644
¦ ¦ ¦ ¦ ¦--Dentate gyrus, molecular layer	4.06962	0.202657	4.12655	0.161826	4.04554	0.129673
¦ ¦ ¦ ¦ °--Dentate gyrus, granule cell layer	1.83341	0.0909945	1.86111	0.0910712	1.82305	0.0965357
¦ ¦ ¦ ¦ ¦--GrDG	1.24419	0.0591696	1.25919	0.0572501	1.22789	0.0549471
¦ ¦ ¦ ¦ °--PoDG	0.589229	0.0341517	0.601914	0.0345901	0.595164	0.0423476
¦ ¦ ¦ °--Isocortex	103.03	6.62458	101.866	3.46344	99.2592	3.24083
¦ ¦ ¦ ¦--Anterior cingulate area	4.95915	0.439093	4.6347	0.276774	4.55921	0.208024
¦ ¦ ¦ ¦ ¦--Anterior cingulate area, ventral part	2.96111	0.295467	2.70243	0.152349	2.69365	0.119552
¦ ¦ ¦ ¦ ¦ ¦--Cingulate cortex: area 24a	2.10087	0.195981	1.88672	0.089315	1.87703	0.114451
¦ ¦ ¦ ¦ ¦ °--Cingulate cortex: area 24a'	0.860243	0.11155	0.815712	0.0751573	0.816619	0.0416474
¦ ¦ ¦ ¦ °--Anterior cingulate area, dorsal part	1.99804	0.214156	1.93227	0.158001	1.86556	0.113666
¦ ¦ ¦ ¦ ¦--Cingulate cortex: area 24b	1.43129	0.168918	1.37066	0.138089	1.30131	0.0868035
¦ ¦ ¦ ¦ °--Cingulate cortex: area 24b'	0.566746	0.0820045	0.561606	0.0459444	0.564252	0.043916
¦ ¦ ¦ ¦--Infralimbic area	0.584294	0.0605133	0.600083	0.0406172	0.578688	0.0254596
¦ ¦ ¦ ¦--Retrosplenial area	5.48477	0.33251	5.46884	0.244477	5.33262	0.274882
¦ ¦ ¦ ¦ ¦--Retrosplenial area, ventral part	2.86266	0.150453	2.84544	0.137324	2.77564	0.123624
¦ ¦ ¦ ¦ ¦ ¦--Cingulate cortex: area 29a	0.666112	0.0394208	0.675834	0.0374383	0.652764	0.0382392
¦ ¦ ¦ ¦ ¦ ¦--Cingulate cortex: area 29b	0.354048	0.0245889	0.357152	0.0178317	0.333554	0.0180616
¦ ¦ ¦ ¦ ¦ °--Cingulate cortex: area 29c	1.8425	0.113968	1.81245	0.0969858	1.78932	0.0976453
¦ ¦ ¦ ¦ °--Retrosplenial area, dorsal part	2.62212	0.236194	2.6234	0.166419	2.55698	0.159466
¦ ¦ ¦ ¦--Prelimbic area	2.4193	0.1836	2.2767	0.0936221	2.31962	0.140902
¦ ¦ ¦ ¦--Auditory areas	4.61815	0.339079	4.5172	0.158287	4.22155	0.297521
¦ ¦ ¦ ¦ ¦--Primary auditory area	1.46943	0.130086	1.45616	0.0574938	1.35667	0.117221
¦ ¦ ¦ ¦ ¦--Dorsal auditory area	1.4196	0.0889381	1.44002	0.0519501	1.36349	0.0870758
¦ ¦ ¦ ¦ °--Ventral auditory area	1.72913	0.139314	1.62102	0.0733542	1.50139	0.124423
¦ ¦ ¦ ¦--Agranular insular area	0.848698	0.0407442	0.820762	0.0406304	0.798741	0.0461066
¦ ¦ ¦ ¦ °--Agranular insular area, dorsal part	0.848698	0.0407442	0.820762	0.0406304	0.798741	0.0461066
¦ ¦ ¦ ¦--Ectorhinal area	9.43208	0.531041	9.47462	0.297224	8.92906	0.442024
¦ ¦ ¦ ¦ ¦--Ectorhinal cortex	2.55144	0.188166	2.55323	0.112657	2.42348	0.147881
¦ ¦ ¦ ¦ °--Insular region: not subdivided	6.88063	0.3719	6.9214	0.195647	6.50558	0.320204
¦ ¦ ¦ ¦--Somatomotor areas	13.6259	1.0467	13.3113	0.491679	13.3328	0.563002
¦ ¦ ¦ ¦ ¦--Primary motor area	7.79201	0.615398	7.69114	0.3102	7.72092	0.360942
¦ ¦ ¦ ¦ ¦ ¦--Frontal cortex: area 3	0.73248	0.0463431	0.751821	0.0370604	0.748615	0.0423089
¦ ¦ ¦ ¦ ¦ °--Primary motor cortex	7.05953	0.573088	6.93932	0.288605	6.97231	0.353767
¦ ¦ ¦ ¦ °--Secondary motor area	5.8339	0.503554	5.62017	0.225808	5.61184	0.253236
¦ ¦ ¦ ¦--Frontal pole, cerebral cortex	6.51524	0.403324	6.37687	0.228192	6.50167	0.0985456
¦ ¦ ¦ ¦--Orbital area	6.80422	0.390624	6.85499	0.23981	6.50478	0.309009
¦ ¦ ¦ ¦ ¦--Orbital area, lateral part	3.39839	0.205114	3.34275	0.156556	3.15223	0.121879
¦ ¦ ¦ ¦ ¦--Orbital area, medial part	1.86082	0.149575	1.86442	0.0974384	1.74671	0.17091
¦ ¦ ¦ ¦ °--Orbital area, ventrolateral part	1.54502	0.0965474	1.64783	0.076989	1.60584	0.0985829
¦ ¦ ¦ ¦--Posterior parietal association areas	2.29752	0.100508	2.33255	0.133825	2.26868	0.130014
¦ ¦ ¦ ¦ ¦--Lateral parietal association cortex	0.231258	0.0101391	0.256966	0.0326296	0.245419	0.0277655
¦ ¦ ¦ ¦ ¦--Medial parietal association cortex	0.403046	0.0227462	0.43879	0.0423222	0.434105	0.0470241
¦ ¦ ¦ ¦ ¦--Parietal cortex: posterior area: rostral part	0.107072	0.00649066	0.114886	0.0100427	0.111303	0.00955978
¦ ¦ ¦ ¦ °--Secondary visual cortex: mediomedial area	1.55615	0.110554	1.52191	0.0652549	1.47785	0.0688783
¦ ¦ ¦ ¦--Perirhinal area	2.46805	0.163412	2.41078	0.115285	2.32221	0.111972
¦ ¦ ¦ ¦--Somatosensory areas	30.7071	2.16977	30.5428	1.25046	29.8574	1.12773
¦ ¦ ¦ ¦ ¦--Primary somatosensory area	24.953	1.85799	24.9198	1.07987	24.427	0.961255
¦ ¦ ¦ ¦ ¦ ¦--Primary somatosensory area-other	3.94872	0.281568	4.01213	0.18162	3.95885	0.144262
¦ ¦ ¦ ¦ ¦ ¦--Primary somatosensory area, barrel field	8.46922	0.718738	8.28836	0.408671	8.2457	0.440677
¦ ¦ ¦ ¦ ¦ ¦--Primary somatosensory area, trunk	1.06492	0.0679514	1.12051	0.0750513	1.09778	0.106065
¦ ¦ ¦ ¦ ¦ ¦ ¦--Primary somatosensory cortex: dysgranular zone	0.358912	0.0345705	0.367213	0.0310363	0.358485	0.0354483
¦ ¦ ¦ ¦ ¦ ¦ ¦--Primary somatosensory cortex: shoulder region	0.194797	0.0177762	0.206688	0.0136179	0.198336	0.0177758
¦ ¦ ¦ ¦ ¦ ¦ °--Primary somatosensory cortex: trunk region	0.511213	0.0245055	0.546611	0.0427291	0.540956	0.0615112
¦ ¦ ¦ ¦ ¦ ¦--Primary somatosensory area, upper limb	3.35722	0.297612	3.35709	0.182685	3.25102	0.149974
¦ ¦ ¦ ¦ ¦ ¦--Primary somatosensory area, lower limb	2.15164	0.218703	2.12278	0.113495	2.03771	0.126595
¦ ¦ ¦ ¦ ¦ ¦--Primary somatosensory area, mouth	0.615603	0.0527469	0.60263	0.0608975	0.578204	0.0275966
¦ ¦ ¦ ¦ ¦ °--Primary somatosensory area, nose	5.34573	0.43385	5.41631	0.307186	5.25772	0.301837
¦ ¦ ¦ ¦ °--Supplemental somatosensory area	5.7541	0.40282	5.623	0.304513	5.4304	0.253035
¦ ¦ ¦ ¦--Temporal association areas	2.80769	0.237735	2.75977	0.140652	2.53272	0.21432
¦ ¦ ¦ °--Visual areas	9.45728	0.805729	9.48371	0.5594	9.19949	0.487879
¦ ¦ ¦ ¦--Primary visual area	2.09874	0.277369	2.06645	0.13886	2.07483	0.122089
¦ ¦ ¦ ¦--Lateral visual area	2.03407	0.216908	2.04677	0.169512	2.04134	0.132899
¦ ¦ ¦ ¦--posteromedial visual area	1.77864	0.183171	1.74321	0.101406	1.64879	0.108395
¦ ¦ ¦ ¦--Anterolateral visual area	2.63126	0.22428	2.72404	0.168907	2.57889	0.183713
¦ ¦ ¦ °--Anteromedial visual area	0.914579	0.0711658	0.903245	0.0593572	0.85563	0.0455089
¦ ¦ °--Cerebral nuclei	40.2993	1.58845	41.1694	1.19138	40.8201	0.91582
¦ ¦ ¦--Pallidum	9.8938	0.344216	10.6103	0.306248	10.6224	0.302613
¦ ¦ ¦ ¦--Pallidum, ventral region	4.55043	0.136684	4.83312	0.166765	4.8112	0.139075
¦ ¦ ¦ ¦--Pallidum, caudal region	1.30913	0.0499012	1.40339	0.0582392	1.37412	0.038607
¦ ¦ ¦ ¦ °--Bed nuclei of the stria terminalis	1.30913	0.0499012	1.40339	0.0582392	1.37412	0.038607
¦ ¦ ¦ ¦--Pallidum, dorsal region	2.91733	0.129529	3.28035	0.103858	3.33562	0.128999
¦ ¦ ¦ °--Pallidum, medial region	1.11691	0.0668846	1.09347	0.0312426	1.10144	0.0289596
¦ ¦ ¦ °--Medial septal complex	1.11691	0.0668846	1.09347	0.0312426	1.10144	0.0289596
¦ ¦ °--Striatum	30.4055	1.31095	30.5591	0.93917	30.1978	0.656409
¦ ¦ ¦--Striatum ventral region	6.96216	0.261203	6.91162	0.262587	6.80601	0.203416
¦ ¦ ¦ ¦--Fundus of striatum	0.141773	0.00790859	0.148102	0.00952783	0.148324	0.0043473
¦ ¦ ¦ ¦--Nucleus accumbens	3.91926	0.211618	3.87491	0.128669	3.86163	0.123044
¦ ¦ ¦ °--Olfactory tubercle	2.90112	0.0681029	2.88861	0.144979	2.79605	0.106639
¦ ¦ ¦--Lateral septal complex	2.99089	0.219775	3.12879	0.196374	3.05579	0.117588
¦ ¦ ¦--Striatum dorsal region	19.4441	0.854423	19.4758	0.558079	19.3069	0.360498
¦ ¦ ¦ °--Caudoputamen	19.4441	0.854423	19.4758	0.558079	19.3069	0.360498
¦ ¦ °--Striatum-like amygdalar nuclei	1.00842	0.0525237	1.04287	0.0415855	1.02906	0.043574
¦ ¦ °--Medial amygdalar nucleus	1.00842	0.0525237	1.04287	0.0415855	1.02906	0.043574
¦ ¦--Brain stem	98.0379	3.32385	104.441	2.19794	104.622	2.30579
¦ ¦ ¦--Midbrain	28.6025	1.28399	30.374	0.727272	30.454	0.837025
¦ ¦ ¦ ¦--Midbrain, sensory related	12.6463	0.704875	13.297	0.399238	13.2533	0.375324
¦ ¦ ¦ ¦ ¦--Inferior colliculus	5.05498	0.288975	5.10775	0.144915	5.06204	0.215087
¦ ¦ ¦ ¦ °--Superior colliculus, sensory related	7.59137	0.432821	8.18923	0.269251	8.19125	0.171014
¦ ¦ ¦ ¦--Midbrain, behavioral state related	0.244173	0.00950528	0.262131	0.00879269	0.257856	0.00990714
¦ ¦ ¦ ¦ °--Midbrain raphe nuclei	0.244173	0.00950528	0.262131	0.00879269	0.257856	0.00990714
¦ ¦ ¦ ¦ °--Interpeduncular nucleus	0.244173	0.00950528	0.262131	0.00879269	0.257856	0.00990714
¦ ¦ ¦ ¦--Midbrain-other	12.1064	0.455562	13.0972	0.280571	13.1765	0.398242
¦ ¦ ¦ °--Midbrain, motor related	3.60563	0.139622	3.71765	0.103045	3.76626	0.0902211
¦ ¦ ¦ °--Periaqueductal gray	3.60563	0.139622	3.71765	0.103045	3.76626	0.0902211
¦ ¦ ¦--Hindbrain	43.5596	1.399	46.8652	1.09064	47.3252	1.00932
¦ ¦ ¦ ¦--Medulla	26.3903	0.924495	28.2532	0.700089	28.5929	0.443245
¦ ¦ ¦ ¦ ¦--Medulla, sensory related	0.264806	0.0186103	0.265178	0.0163939	0.282859	0.0124767
¦ ¦ ¦ ¦ ¦ °--Dorsal column nuclei	0.264806	0.0186103	0.265178	0.0163939	0.282859	0.0124767
¦ ¦ ¦ ¦ ¦ °--Cuneate nucleus	0.264806	0.0186103	0.265178	0.0163939	0.282859	0.0124767
¦ ¦ ¦ ¦ ¦--Medulla, motor related	0.289581	0.0257272	0.299334	0.0254841	0.309895	0.0238987
¦ ¦ ¦ ¦ ¦ °--Inferior olivary complex	0.289581	0.0257272	0.299334	0.0254841	0.309895	0.0238987
¦ ¦ ¦ ¦ °--Medulla-other	25.8359	0.906388	27.6887	0.691058	28.0001	0.437688
¦ ¦ ¦ °--Pons	17.1692	0.510858	18.612	0.43648	18.7323	0.654501
¦ ¦ ¦ ¦--Pons-other	15.7934	0.455736	17.1642	0.38519	17.3036	0.602457
¦ ¦ ¦ ¦--Pons, behavioral state related	0.683386	0.027414	0.754157	0.0329974	0.728626	0.0420884
¦ ¦ ¦ ¦ °--Pontine reticular nucleus	0.683386	0.027414	0.754157	0.0329974	0.728626	0.0420884
¦ ¦ ¦ °--Pons, sensory related	0.692429	0.0432835	0.69369	0.0290525	0.700082	0.0341965
¦ ¦ ¦ °--Superior olivary complex	0.692429	0.0432835	0.69369	0.0290525	0.700082	0.0341965
¦ ¦ °--Interbrain	25.8758	0.799833	27.2014	0.66728	26.8432	0.671151
¦ ¦ ¦--Hypothalamus	9.88229	0.267964	10.5811	0.287855	10.3493	0.291839
¦ ¦ ¦ ¦--Hypothalamus-other	9.2408	0.261291	9.9122	0.269642	9.71726	0.273539
¦ ¦ ¦ °--Hypothalamic medial zone	0.641491	0.0310905	0.668922	0.0283897	0.632007	0.0212392
¦ ¦ ¦ ¦--Mammillary body	0.461376	0.0385676	0.46905	0.0229062	0.442439	0.026545
¦ ¦ ¦ °--Medial preoptic nucleus	0.180115	0.0236858	0.199872	0.0117764	0.189568	0.00972021
¦ ¦ °--Thalamus	15.9935	0.592459	16.6202	0.445109	16.494	0.411117
¦ °--Cerebellum	42.8932	2.59828	42.9463	1.5298	41.6701	2.42265
¦ ¦--Cerebellar cortex	41.6627	2.5441	41.5942	1.49135	40.3184	2.39959
¦ ¦ ¦--Vermal regions	18.1219	1.03951	17.892	0.636821	17.5057	0.979596
¦ ¦ ¦ ¦--Lingula (I)	1.78303	0.218101	1.70345	0.140092	1.68313	0.152676
¦ ¦ ¦ ¦--Central lobule	2.01837	0.188093	1.97337	0.150702	1.9863	0.212116
¦ ¦ ¦ ¦--Culmen	5.62775	0.375335	5.66349	0.280851	5.48526	0.366918
¦ ¦ ¦ ¦ ¦--Culmen-other	4.05798	0.269918	4.06444	0.229629	3.93343	0.260836
¦ ¦ ¦ ¦ °--Lobules IV-V	1.56977	0.137773	1.59905	0.0938073	1.55183	0.135866
¦ ¦ ¦ ¦--Declive (VI)	2.43502	0.137189	2.4389	0.0844791	2.36471	0.158185
¦ ¦ ¦ ¦--Folium-tuber vermis (VII)	0.814042	0.0682528	0.814624	0.0705012	0.784932	0.0585452
¦ ¦ ¦ ¦--Pyramus (VIII)	1.43752	0.0863331	1.41228	0.0901787	1.36777	0.114901
¦ ¦ ¦ ¦--Uvula (IX)	2.73693	0.109558	2.68305	0.133922	2.62428	0.143672
¦ ¦ ¦ °--Nodulus (X)	1.2692	0.0868053	1.20284	0.048207	1.20931	0.0591697
¦ ¦ °--Hemispheric regions	23.5408	1.53579	23.7022	0.916091	22.8128	1.44384
¦ ¦ ¦--Simple lobule	4.57829	0.30861	4.69211	0.193748	4.57954	0.309927
¦ ¦ ¦--Ansiform lobule	8.13995	0.716075	8.21876	0.349542	7.88392	0.482378
¦ ¦ ¦ ¦--Crus 1	4.24058	0.330389	4.3132	0.17442	4.14881	0.322114
¦ ¦ ¦ °--Crus 2	3.89937	0.431039	3.90556	0.213928	3.7351	0.188417
¦ ¦ ¦--Paramedian lobule	4.05218	0.196208	4.03948	0.231679	3.81912	0.315971
¦ ¦ ¦--Copula pyramidis	2.42389	0.138097	2.28005	0.121368	2.21036	0.166778
¦ ¦ ¦--Flocculus	0.983776	0.0665084	1.00452	0.0444208	0.949127	0.0770194
¦ ¦ °--Paraflocculus	3.36275	0.334434	3.46731	0.269199	3.3707	0.227672
¦ °--Cerebellar nuclei	1.23049	0.057747	1.35209	0.0513045	1.35169	0.0507939
¦ ¦--Dentate nucleus	0.34167	0.0170075	0.375277	0.0186457	0.36923	0.0125109
¦ ¦--Interposed nucleus	0.439053	0.0221038	0.478035	0.0182556	0.482844	0.0176563
¦ °--Fastigial nucleus	0.449766	0.0222931	0.498778	0.0164409	0.499612	0.0238719
¦--fiber tracts	42.6869	2.48173	46.3874	1.0349	46.8924	1.52772
¦ ¦--cranial nerves	6.74259	0.361021	7.54047	0.178552	7.57627	0.250961
¦ ¦ ¦--olfactory nerve	2.5796	0.138836	2.89239	0.100321	2.86058	0.243544
¦ ¦ ¦ ¦--anterior commissure, olfactory limb	1.0923	0.0998381	1.22253	0.0521343	1.19674	0.117781
¦ ¦ ¦ °--lateral olfactory tract, general	1.4873	0.0752254	1.66986	0.0547125	1.66384	0.133131
¦ ¦ ¦--facial nerve	0.214342	0.0175568	0.248352	0.00774628	0.262642	0.0116732
¦ ¦ ¦--dorsal roots	2.3644	0.134212	2.6621	0.14972	2.6707	0.0821717
¦ ¦ ¦ °--cervicothalamic tract	2.3644	0.134212	2.6621	0.14972	2.6707	0.0821717
¦ ¦ ¦ °--medial lemniscus	2.3644	0.134212	2.6621	0.14972	2.6707	0.0821717
¦ ¦ ¦--optic nerve	1.46088	0.0992095	1.60431	0.06101	1.6453	0.0729238
¦ ¦ ¦ °--optic tract	1.46088	0.0992095	1.60431	0.06101	1.6453	0.0729238
¦ ¦ °--oculomotor nerve	0.123373	0.00935539	0.133312	0.00428157	0.137045	0.00584865
¦ ¦ °--posterior commissure	0.123373	0.00935539	0.133312	0.00428157	0.137045	0.00584865
¦ ¦--medial forebrain bundle system	6.56968	0.366203	7.13049	0.26987	7.29681	0.236489
¦ ¦ ¦--cerebrum related	5.44123	0.303398	5.95543	0.24617	6.1101	0.210343
¦ ¦ ¦ ¦--anterior commissure, temporal limb	0.423648	0.0413895	0.458451	0.0228429	0.470002	0.0210257
¦ ¦ ¦ ¦--fornix system	3.3883	0.181443	3.71538	0.181652	3.84544	0.129481
¦ ¦ ¦ ¦ ¦--fimbria	2.77896	0.156923	3.05748	0.159253	3.18228	0.123393
¦ ¦ ¦ ¦ °--dorsal fornix	0.609338	0.031668	0.657894	0.0243277	0.663161	0.0160624
¦ ¦ ¦ ¦--stria terminalis	0.798566	0.0520466	0.896518	0.0360999	0.909376	0.0391802
¦ ¦ ¦ °--cingulum bundle	0.830714	0.0688784	0.885082	0.0431317	0.885284	0.0536558
¦ ¦ °--hypothalamus related	1.12845	0.0766864	1.17506	0.028002	1.18671	0.0340428
¦ ¦ ¦--epithalamus related	0.894874	0.0615815	0.932077	0.0242842	0.946759	0.0261056
¦ ¦ ¦ ¦--fasciculus retroflexus	0.232928	0.0163605	0.24544	0.00528533	0.252892	0.00541322
¦ ¦ ¦ ¦--habenular commissure	0.0273024	0.00380191	0.028672	0.00419285	0.0293902	0.00229883
¦ ¦ ¦ °--stria medullaris	0.634643	0.0451279	0.657965	0.0201341	0.664476	0.0227892
¦ ¦ °--mammillary related	0.233581	0.0164101	0.242982	0.0105339	0.23995	0.0110361
¦ ¦ °--mammilothalmic tract	0.233581	0.0164101	0.242982	0.0105339	0.23995	0.0110361
¦ ¦--cerebellum related fiber tracts	11.1637	0.561977	11.8075	0.277475	11.8981	0.490869
¦ ¦ ¦--cerebellar peduncles	2.90672	0.126241	3.1941	0.0735939	3.19598	0.135847
¦ ¦ ¦ ¦--inferior cerebellar peduncle	0.789875	0.0350686	0.855654	0.0294606	0.85354	0.0482317
¦ ¦ ¦ ¦--middle cerebellar peduncle	1.17726	0.055639	1.31856	0.0440527	1.31125	0.070104
¦ ¦ ¦ °--superior cerebelar peduncles	0.939584	0.0468295	1.01988	0.0254148	1.0312	0.0314868
¦ ¦ °--arbor vitae	8.25695	0.447199	8.61338	0.223414	8.70207	0.363023
¦ ¦ ¦--trunk of arbor vita	3.93009	0.172156	4.20141	0.110821	4.29349	0.150591
¦ ¦ ¦--lobule 1-2 white matter	0.0859456	0.0160411	0.0840704	0.0124356	0.0796444	0.0143805
¦ ¦ ¦--lobule 3 white matter	0.18608	0.0163153	0.191386	0.0128265	0.193365	0.0220711
¦ ¦ ¦--trunk of lobules 1-3 white matter	0.143206	0.0158145	0.147462	0.0079687	0.153934	0.00919363
¦ ¦ ¦--lobules 4-5 white matter	0.522029	0.0366521	0.545773	0.0368467	0.535104	0.039837
¦ ¦ ¦--lobules 6-7 white matter	0.632192	0.0387448	0.659622	0.0276429	0.639132	0.0296456
¦ ¦ ¦--lobule 8 white matter	0.135277	0.00922592	0.136486	0.0100885	0.138361	0.0100007
¦ ¦ ¦--trunk of lobules 6-8 white matter	0.108717	0.00586089	0.109267	0.00710852	0.117397	0.00643781
¦ ¦ ¦--lobule 9 white matter	0.258944	0.0145676	0.258842	0.0101451	0.259492	0.0171473
¦ ¦ ¦--lobule 10 white matter	0.0877824	0.00920623	0.0859008	0.00504521	0.0886542	0.00445453
¦ ¦ ¦--anterior lobule white matter	0.0844032	0.0119582	0.0877952	0.00689379	0.0872818	0.00959663
¦ ¦ ¦--simple lobule white matter	0.366445	0.0329108	0.37447	0.0233608	0.381134	0.0297292
¦ ¦ ¦--crus 1 white matter	0.375674	0.039259	0.386362	0.0141359	0.387982	0.0267438
¦ ¦ ¦--trunk of simple and crus 1 white matter	0.155059	0.0208219	0.152019	0.00638662	0.154389	0.0111089
¦ ¦ ¦--crus 2 white matter	0.277203	0.0290836	0.281088	0.0264172	0.272747	0.0195968
¦ ¦ ¦--paramedian lobule	0.15447	0.0182128	0.156762	0.01677	0.147477	0.0136386
¦ ¦ ¦--trunk of crus 2 and paramedian white matter	0.325453	0.0303316	0.322189	0.0104879	0.340722	0.020135
¦ ¦ ¦--copula white matter	0.0728512	0.00655111	0.0719296	0.00414663	0.0753636	0.00444813
¦ ¦ ¦--paraflocculus white matter	0.285536	0.0273427	0.289568	0.0206408	0.290923	0.0177242
¦ ¦ °--flocculus white matter	0.0695936	0.00847576	0.070976	0.00379374	0.0654791	0.00781177
¦ ¦--lateral forebrain bundle system	18.0965	1.23688	19.7831	0.516628	19.994	0.688171
¦ ¦ ¦--corticospinal tract	6.2452	0.351228	6.90262	0.179053	7.01456	0.184429
¦ ¦ ¦ ¦--cerebal peduncle	2.04326	0.0915207	2.28705	0.0590868	2.3146	0.0834093
¦ ¦ ¦ ¦--corticospinal tract-other	1.57575	0.11892	1.75996	0.0578632	1.78155	0.133244
¦ ¦ ¦ °--internal capsule	2.6262	0.164798	2.85561	0.1002	2.91842	0.120065
¦ ¦ °--corpus callosum	11.8513	0.890054	12.8805	0.372578	12.9794	0.580447
¦ °--extrapyramidal fiber systems	0.114426	0.00748897	0.125894	0.00430811	0.127317	0.00611937
¦ °--rubrospinal tract	0.114426	0.00748897	0.125894	0.00430811	0.127317	0.00611937
¦ °--ventral tegmental decussation	0.114426	0.00748897	0.125894	0.00430811	0.127317	0.00611937
°--ventricular systems	4.9687	0.503152	5.0776	0.848163	5.04706	0.352086
¦--cerebral aqueduct	0.390861	0.0479925	0.379552	0.0461003	0.411548	0.0510302
¦--fourth ventricle	0.733005	0.0363961	0.723226	0.0793212	0.735388	0.0491965
¦--lateral ventricle	2.89441	0.37889	2.98829	0.719302	2.94063	0.292147
¦ ¦--lateral ventricle-other	2.83717	0.378113	2.93303	0.718495	2.88372	0.288485
¦ °--subependymal zone	0.0572416	0.00934464	0.0552576	0.00399511	0.0569102	0.00577507
°--third ventricle	0.950419	0.0704118	0.986534	0.0668329	0.959495	0.0386522
